# A beneficial adaptive role for CHOP in driving cell fate selection during ER stress

**DOI:** 10.1101/2023.03.19.533325

**Authors:** Kaihua Liu, Chaoxian Zhao, Reed C. Adajar, Diane DeZwaan-McCabe, D. Thomas Rutkowski

## Abstract

Cellular stresses elicit signaling cascades that are capable of either mitigating the inciting dysfunction or initiating cell death. During endoplasmic reticulum (ER) stress, the transcription factor CHOP is widely recognized to promote cell death. However, it is not clear whether CHOP also has a beneficial role during adaptation. Here, we have combined a new, versatile, genetically modified *Chop* allele with single cell analysis and with stresses of physiological intensity, to rigorously examine the contribution of CHOP to cell fate. Paradoxically, we found that CHOP promoted death in some cells, but proliferation—and hence recovery—in others. Strikingly, this function of CHOP conferred to cells a stress-specific competitive growth advantage. The dynamics of CHOP expression and UPR activation at the single cell level suggested that CHOP maximizes UPR activation, which in turn favors stress resolution, subsequent UPR deactivation, and proliferation. Taken together, these findings suggest that CHOP’s function can be better described as a “stress test” that drives cells into either of two mutually exclusive fates—adaptation or death—during stresses of physiological intensity.
