## Supplementary material for "A beneficial adaptive role for CHOP in driving cell fate selection during ER stress": Table EV2

Table EV2: scRNA-seq gene correlations with Ddit3 and nLuc, where Ddit3-nLuc >0.2
Gene	r2 (Ddit3)	r2 (nLuc)	DTT-nLuc
Ddit3	1	-0.345982202	1.345982202
Pcdh11x	0.190252606	-0.267407627	0.457660233
Emp2	0.117370957	-0.315410964	0.432781921
Pnrc2	0.198692323	-0.210639108	0.409331431
Fam129a	0.117557353	-0.272597	0.390154353
Rpl22	0.220589007	-0.142668762	0.363257769
Angptl6	0.139975397	-0.219077851	0.359053248
Psd3	0.207682187	-0.144698637	0.352380824
Acot2	0.112417501	-0.235217158	0.347634659
Rpl11	0.132738025	-0.210693206	0.343431231
Cdsn	0.145604812	-0.196211707	0.341816519
Sash1	0.231457553	-0.109720338	0.341177891
Lonp1	0.142085151	-0.197174655	0.339259806
Fgf7	0.116491904	-0.219362828	0.335854732
Agap1	0.076536058	-0.254981006	0.331517064
Igfbp4	0.037276569	-0.293870179	0.331146748
Ptp4a2	0.180417878	-0.147512524	0.327930402
Fn1	0.249076308	-0.077822867	0.326899175
Ppp1r15a	0.247393379	-0.079394934	0.326788313
Mcm2	-0.025582529	-0.348546023	0.322963494
Car6	0.077655352	-0.24384375	0.321499102
Stbd1	0.183582388	-0.13712553	0.320707918
Ghitm	0.221688135	-0.096441661	0.318129796
Dut	-0.059187481	-0.376747634	0.317560153
Gdf15	0.095251939	-0.214605488	0.309857427
Fibin	0.107188416	-0.201784473	0.308972889
Hmgn2	-0.028718794	-0.333060759	0.304341965
Arpc5l	0.160079311	-0.136779729	0.29685904
Hdac8	0.110887383	-0.18286787	0.293755253
Mecom	0.067120179	-0.22591466	0.293034839
Steap1	0.150567857	-0.141476507	0.292044364
Calr	0.314551231	0.025069515	0.289481716
Sqstm1	0.281628135	-0.006439031	0.288067166
Isoc1	0.037031052	-0.250507255	0.287538307
Chchd10	0.068455172	-0.217255439	0.285710611
Abcc4	0.096013066	-0.188397405	0.284410471
Leprotl1	0.194634027	-0.089608312	0.284242339
Dnajc8	0.13659808	-0.147386377	0.283984457
Rcc2	0.119131566	-0.164503793	0.283635359
Foxp1	0.05755486	-0.225826517	0.283381377
Pdia4	0.461205444	0.180180324	0.28102512
Mif	0.197497279	-0.081856305	0.279353584
Cyb5r1	0.168221639	-0.108536315	0.276757954
Grem2	0.030173321	-0.242078453	0.272251774
Sytl2	0.168929058	-0.101777649	0.270706707
Stmn1	-0.171107083	-0.440957063	0.26984998
Htra1	0.070793248	-0.196313127	0.267106375
Snrnp40	0.117772257	-0.148497105	0.266269362
Akr1b3	0.166881557	-0.096229429	0.263110986
Srrm1	0.087455037	-0.175062708	0.262517745
Zfp945	0.118509809	-0.142948945	0.261458754
mt-Cytb	0.046591881	-0.214862707	0.261454588
Syne1	0.10545886	-0.155739756	0.261198616
Rbbp4	0.088195178	-0.172844998	0.261040176
Ddost	0.257211576	-0.0037817	0.260993276
Slc25a13	0.094330209	-0.165400118	0.259730327
Tex264	0.241939141	-0.017420628	0.259359769
Id3	0.201882334	-0.057363821	0.259246155
Tenm4	0.040804596	-0.2178601	0.258664696
Meis2	0.116751119	-0.141100072	0.257851191
Scpep1	0.084188099	-0.171420084	0.255608183
Cxadr	0.07959356	-0.173642304	0.253235864
Dnmt3l	0.099897404	-0.152581035	0.252478439
Dynll2	0.158080727	-0.094266584	0.252347311
Nudc	0.118409556	-0.133485019	0.251894575
Ascc2	0.123684153	-0.127967982	0.251652135
Timp3	0.056350405	-0.193796367	0.250146772
Pappa	0.081273222	-0.168817448	0.25009067
Hnrnpr	0.049113454	-0.20040253	0.249515984
Htatip2	0.128171024	-0.120990682	0.249161706
Rpa3	0.022189417	-0.226584223	0.24877364
Maf	0.184892649	-0.063533942	0.248426591
Cyba	0.122040246	-0.125029562	0.247069808
Fbn2	0.063422707	-0.182059629	0.245482336
Pop5	0.045401104	-0.198767179	0.244168283
Cyp1b1	0.200910648	-0.042578693	0.243489341
Dek	-0.118255888	-0.361544735	0.243288847
Ccbe1	0.023463247	-0.218893885	0.242357132
Atpif1	0.134896702	-0.107123014	0.242019716
Alcam	0.029544807	-0.212148748	0.241693555
Hsph1	0.013667329	-0.227650626	0.241317955
Tipin	-0.103790851	-0.345018041	0.24122719
Vmp1	0.056253445	-0.184834661	0.241088106
Ptprk	0.066026275	-0.174993514	0.241019789
Hsp90b1	0.452553903	0.212139604	0.240414299
Calm2	0.106294916	-0.133451419	0.239746335
Cdk1	-0.110373178	-0.348530628	0.23815745
Ica1	0.217170321	-0.020097748	0.237268069
Xist	-0.023130202	-0.259334734	0.236204532
Rad18	-0.062995951	-0.29916881	0.236172859
Mt1	0.350746791	0.115212896	0.235533895
Rere	0.104004379	-0.130932409	0.234936788
Trps1	0.039285167	-0.195513095	0.234798262
St3gal5	0.002887509	-0.231394088	0.234281597
Stau2	0.050344484	-0.183425453	0.233769937
Park7	0.145947401	-0.087644736	0.233592137
Serpinf1	0.324294681	0.090792746	0.233501935
Tmem50a	0.181035242	-0.052439127	0.233474369
Zcchc17	0.155786188	-0.077596215	0.233382403
Lsm8	0.036810902	-0.195265606	0.232076508
Cyp7b1	0.037991933	-0.193596809	0.231588742
Emb	0.093075624	-0.137618186	0.23069381
Tfdp2	0.074627861	-0.152967118	0.227594979
Bsg	0.269778801	0.042396533	0.227382268
Fads3	0.187646879	-0.039653145	0.227300024
Adamtsl3	-0.002237187	-0.229215082	0.226977895
Foxp2	0.178313252	-0.047733848	0.2260471
Eif3i	0.166484203	-0.058297029	0.224781232
Ndufa4	0.148693064	-0.075207437	0.223900501
Tmem234	0.113824151	-0.109941663	0.223765814
Pola1	-0.114139887	-0.337487664	0.223347777
Clspn	-0.170868873	-0.394136522	0.223267649
Nrip2	0.071998625	-0.151094672	0.223093297
Ak2	0.051264444	-0.171443797	0.222708241
Srgap3	0.097497775	-0.12515569	0.222653465
Lsm3	-0.026853841	-0.249183362	0.222329521
Cdkn2a	0.088036021	-0.134214448	0.222250469
Lsm2	-0.109455037	-0.330408833	0.220953796
Dgkh	0.091284142	-0.129661328	0.22094547
Fbxo7	0.143837429	-0.076459454	0.220296883
Dlg2	0.080874987	-0.139296374	0.220171361
Ptrh2	0.053341404	-0.166697496	0.2200389
Chka	0.046388017	-0.173023822	0.219411839
Plac8	0.143419747	-0.074734011	0.218153758
Ciapin1	0.081283413	-0.136405545	0.217688958
Smim20	0.157297233	-0.060056263	0.217353496
Mmp23	0.084434227	-0.132878836	0.217313063
Gmnn	-0.140267833	-0.356900566	0.216632733
Ccdc47	0.147463035	-0.068415008	0.215878043
Srsf10	0.129162489	-0.086454337	0.215616826
Psap	0.160649654	-0.054909748	0.215559402
Mcm5	-0.126184025	-0.341521379	0.215337354
Atad2	-0.167244199	-0.38231588	0.215071681
Atp6v1g1	0.215745533	0.000865306	0.214880227
Ptprg	0.112907528	-0.101557803	0.214465331
mt-Nd4	0.02414074	-0.189761657	0.213902397
Rsrp1	0.187595086	-0.025326116	0.212921202
Grn	0.04130654	-0.171265263	0.212571803
Clstn1	0.106463598	-0.10608076	0.212544358
Sin3a	0.069948725	-0.141827479	0.211776204
Hells	-0.166894177	-0.378655338	0.211761161
Phactr2	0.141598866	-0.069554866	0.211153732
Topbp1	-0.124589416	-0.33537002	0.210780604
Atad5	-0.073110608	-0.283540824	0.210430216
Micos10	0.163311629	-0.045865155	0.209176784
Siva1	-0.009453916	-0.217380537	0.207926621
Mcm6	-0.153893084	-0.361402438	0.207509354
Micos13	0.09827102	-0.108063582	0.206334602
Dennd4a	0.018254997	-0.187668876	0.205923873
Sh3tc2	0.068987094	-0.136845469	0.205832563
Top2a	-0.22466951	-0.429831718	0.205162208
Tmeff1	0.043662568	-0.161369238	0.205031806
Bckdhb	0.048984188	-0.155744026	0.204728214
Fuca1	0.105677988	-0.098218665	0.203896653
Rpa2	0.036246265	-0.167491985	0.20373825
Rad50	-0.021937767	-0.225475764	0.203537997
Tnfrsf11b	-0.010134833	-0.21356566	0.203430827
Cenps	-0.04677066	-0.250150786	0.203380126
Ezh2	-0.137872818	-0.341201729	0.203328911
Tpi1	0.081563538	-0.121025539	0.202589077
Pcna	-0.102803548	-0.30530087	0.202497322
Mdh1	0.144391605	-0.057946725	0.20233833
Mbnl2	0.208729832	0.006509882	0.20221995
Got1	0.241548164	0.039605645	0.201942519
Nckap5	0.093172501	-0.108313027	0.201485528
Cdkn2b	0.124518106	-0.076310317	0.200828423
Snrpg	-0.033920125	-0.234459128	0.200539003
Mns1	-0.098188583	-0.298462486	0.200273903
Pde3b	0.039499672	-0.160563326	0.200062998
